# Analysis of spatiotemporal specificity of small RNAs regulating hPSC differentiation and beyond

**DOI:** 10.1101/784819

**Authors:** Lu Li, Jin Feng Li, Dan Dan Cao, Vassilios Papadopoulos, Wai Yee Chan

**Author notes:** Corresponding author, (L.L.); (W.Y.C.).

## Abstract

We present a quantitative analysis of small RNA dynamics during the transition from hPSCs to the three germ layer lineages to identify spatiotemporal-specific small RNAs that may be involved in hPSC differentiation. To determine the degree of spatiotemporal specificity, we utilized two algorithms, namely normalized maximum timepoint specificity index (NMTSI) and across-tissue specificity index (ASI). NMTSI could identify spatiotemporal-specific small RNAs that go up or down at just one timepoint in a specific lineage. ASI could identify spatiotemporal-specific small RNAs that maintain high expression from intermediate timepoints to the terminal timepoint in a specific lineage. Beyond analyzing single small RNAs, we also quantified the spatiotemporal-specificity of microRNA families and observed their differential expression patterns in certain lineages. To clarify the regulatory effects of group miRNAs on cellular events during lineage differentiation, we performed a gene ontology (GO) analysis on the downstream targets of synergistically up-and downregulated microRNAs. To provide an integrated interface for researchers to access and browse our analysis results, we designed a web-based tool at https://keyminer.pythonanywhere.com/km/.
