## Supplemental Table 5 for "Analysis of spatiotemporal specificity of small RNAs regulating hPSC differentiation and beyond"

### Sheet: Specificity of miRNA families
miRNA family ID	# total of miRNA members	mature miRNA member	miRNA	ASI	#detected of IH-specific miRNAs	Mean ASI of miRNA family in HD		miRNA	ASI	#detected of MM-specific miRNAs	Mean ASI of miRNA family in MM		miRNA	ASI	#detected of NPC-specific miRNAs	Mean ASIof miRNA family in MM
mir-548	85	hsa-miR-548a-3p	-	-	0	#DIV/0!		-	-	1	0.278401		-	-	0.514495	3
		hsa-miR-548a-5p	-	-				-	-				-	-
		hsa-miR-548aa	-	-				-	-				-	-
		hsa-miR-548ab	-	-				-	-				-	-
		hsa-miR-548ac	-	-				-	-				-	-
		hsa-miR-548ad-3p	-	-				-	-				-	-
		hsa-miR-548ad-5p	-	-				-	-				-	-
		hsa-miR-548ae-3p	-	-				-	-				-	-
		hsa-miR-548ae-5p	-	-				-	-				-	-
		hsa-miR-548ag	-	-				-	-				-	-
		hsa-miR-548ah-3p	-	-				-	-				-	-
		hsa-miR-548ah-5p	-	-				-	-				-	-
		hsa-miR-548ai	-	-				-	-				hsa-miR-548ai	0.447309
		hsa-miR-548aj-3p	-	-				-	-				-	-
		hsa-miR-548aj-5p	-	-				-	-				-	-
		hsa-miR-548ak	-	-				-	-				-	-
		hsa-miR-548al	-	-				-	-				-	-
		hsa-miR-548am-3p	-	-				-	-				-	-
		hsa-miR-548am-5p	-	-				-	-				-	-
		hsa-miR-548an	-	-				-	-				-	-
		hsa-miR-548ao-3p	-	-				-	-				-	-
		hsa-miR-548ao-5p	-	-				-	-				-	-
		hsa-miR-548ap-3p	-	-				-	-				-	-
		hsa-miR-548ap-5p	-	-				-	-				-	-
		hsa-miR-548aq-3p	-	-				-	-				-	-
		hsa-miR-548aq-5p	-	-				-	-				-	-
		hsa-miR-548ar-3p	-	-				-	-				-	-
		hsa-miR-548ar-5p	-	-				-	-				-	-
		hsa-miR-548as-3p	-	-				-	-				-	-
		hsa-miR-548as-5p	-	-				-	-				-	-
		hsa-miR-548at-3p	-	-				-	-				-	-
		hsa-miR-548at-5p	-	-				-	-				-	-
		hsa-miR-548au-3p	-	-				-	-				-	-
		hsa-miR-548au-5p	-	-				-	-				-	-
		hsa-miR-548av-3p	-	-				-	-				-	-
		hsa-miR-548av-5p	-	-				-	-				-	-
		hsa-miR-548aw	-	-				-	-				-	-
		hsa-miR-548ax	-	-				-	-				-	-
		hsa-miR-548ay-3p	-	-				-	-				-	-
		hsa-miR-548ay-5p	-	-				-	-				-	-
		hsa-miR-548az-3p	-	-				-	-				-	-
		hsa-miR-548az-5p	-	-				-	-				-	-
		hsa-miR-548b-3p	-	-				-	-				-	-
		hsa-miR-548b-5p	-	-				hsa-miR-548b-5p	0.278401				-	-
		hsa-miR-548ba	-	-				-	-				-	-
		hsa-miR-548bb-3p	-	-				-	-				-	-
		hsa-miR-548bb-5p	-	-				-	-				-	-
		hsa-miR-548c-3p	-	-				-	-				-	-
		hsa-miR-548c-5p	-	-				-	-				-	-
		hsa-miR-548d-3p	-	-				-	-				-	-
		hsa-miR-548d-5p	-	-				-	-				-	-
		hsa-miR-548e-3p	-	-				-	-				-	-
		hsa-miR-548e-5p	-	-				-	-				-	-
		hsa-miR-548f-3p	-	-				-	-				-	-
		hsa-miR-548f-5p	-	-				-	-				-	-
		hsa-miR-548g-3p	-	-				-	-				-	-
		hsa-miR-548g-5p	-	-				-	-				-	-
		hsa-miR-548h-3p	-	-				-	-				-	-
		hsa-miR-548h-5p	-	-				-	-				-	-
		hsa-miR-548i	-	-				-	-				-	-
		hsa-miR-548j-3p	-	-				-	-				-	-
		hsa-miR-548j-5p	-	-				-	-				-	-
		hsa-miR-548k	-	-				-	-				-	-
		hsa-miR-548l	-	-				-	-				-	-
		hsa-miR-548m	-	-				-	-				-	-
		hsa-miR-548n	-	-				-	-				-	-
		hsa-miR-548o-3p	-	-				-	-				-	-
		hsa-miR-548o-5p	-	-				-	-				-	-
		hsa-miR-548p	-	-				-	-				-	-
		hsa-miR-548q	-	-				-	-				hsa-miR-548q	0.648867
		hsa-miR-548s	-	-				-	-				-	-
		hsa-miR-548t-3p	-	-				-	-				-	-
		hsa-miR-548t-5p	-	-				-	-				-	-
		hsa-miR-548u	-	-				-	-				-	-
		hsa-miR-548v	-	-				-	-				-	-
		hsa-miR-548w	-	-				-	-				-	-
		hsa-miR-548x-3p	-	-				-	-				-	-
		hsa-miR-548x-5p	-	-				-	-				-	-
		hsa-miR-548y	-	-				-	-				-	-
		hsa-miR-548z	-	-				-	-				-	-
		hsa-miR-570-3p	-	-				-	-				-	-
		hsa-miR-570-5p	-	-				-	-				hsa-miR-570-5p	0.447309
		hsa-miR-579-3p	-	-				-	-				-	-
		hsa-miR-579-5p	-	-				-	-				-	-
		hsa-miR-603	-	-				-	-				-	-
			-	-				-	-				-	-
mir-515	58	hsa-miR-1283	-	-	1	0.0703228		-	-	2	0.284804		-	-	0.415762	19
		hsa-miR-515-3p	-	-				hsa-miR-515-3p	0.30281				-	-
		hsa-miR-515-5p	-	-				-	-				-	-
		hsa-miR-516a-3p	-	-				-	-				-	-
		hsa-miR-516a-5p	-	-				-	-				-	-
		hsa-miR-516b-3p	-	-				-	-				-	-
		hsa-miR-516b-5p	-	-				-	-				hsa-miR-516b-5p	0.443973
		hsa-miR-517-5p	-	-				-	-				-	-
		hsa-miR-517a-3p	-	-				-	-				hsa-miR-517a-3p	0.315596
		hsa-miR-517b-3p	-	-				-	-				hsa-miR-517b-3p	0.315596
		hsa-miR-517c-3p	-	-				-	-				-	-
		hsa-miR-518a-3p	-	-				-	-				-	-
		hsa-miR-518a-5p	-	-				-	-				-	-
		hsa-miR-518b	-	-				hsa-miR-518b	0.266798				hsa-mir-518b	0.374558
		hsa-miR-518c-3p	-	-				-	-				-	-
		hsa-miR-518c-5p	-	-				-	-				hsa-miR-518c-5p	0.477518
		hsa-miR-518d-3p	-	-				-	-				-	-
		hsa-miR-518d-5p	-	-				-	-				hsa-miR-518d-5p	0.551008
		hsa-miR-518e-3p	-	-				-	-				-	-
		hsa-miR-518e-5p	-	-				-	-				hsa-miR-518e-5p	0.502757
		hsa-miR-518f-3p	-	-				-	-				-	-
		hsa-miR-518f-5p	-	-				-	-				hsa-miR-518f-5p	0.381522
		hsa-miR-519a-3p	-	-				-	-				-	-
		hsa-miR-519a-5p	-	-				-	-				hsa-miR-519a-5p	0.502757
		hsa-miR-519b-3p	-	-				-	-				-	-
		hsa-miR-519b-5p	-	-				-	-				hsa-miR-519b-5p	0.502757
		hsa-miR-519c-3p	-	-				-	-				-	-
		hsa-miR-519c-5p	-	-				-	-				hsa-miR-519c-5p	0.502757
		hsa-miR-519d-3p	-	-				-	-				-	-
		hsa-miR-519d-5p	-	-				-	-				-	-
		hsa-miR-519e-3p	-	-				-	-				-	-
		hsa-miR-519e-5p	-	-				-	-				-	-
		hsa-miR-520a-3p	-	-				-	-				-	-
		hsa-miR-520a-5p	-	-				-	-				hsa-miR-520a-5p	0.101028
		hsa-miR-520b	-	-				-	-				-	-
		hsa-miR-520c-3p	-	-				-	-				-	-
		hsa-miR-520c-5p	-	-				-	-				hsa-miR-520c-5p	0.551008
		hsa-miR-520d-3p	hsa-miR-520d-3p	0.0703228				-	-				-	-
		hsa-miR-520d-5p	-	-				-	-				-	-
		hsa-miR-520e	-	-				-	-				-	-
		hsa-miR-520f-3p	-	-				-	-				-	-
		hsa-miR-520f-5p	-	-				-	-				-	-
		hsa-miR-520g-3p	-	-				-	-				hsa-miR-520g-3p	0.0022734
		hsa-miR-520g-5p	-	-				-	-				-	-
		hsa-miR-520h	-	-				-	-				-	-
		hsa-miR-521	-	-				-	-				-	-
		hsa-miR-522-3p	-	-				-	-				-	-
		hsa-miR-522-5p	-	-				-	-				hsa-miR-522-5p	0.502757
		hsa-miR-523-3p	-	-				-	-				-	-
		hsa-miR-523-5p	-	-				-	-				hsa-miR-523-5p	0.502757
		hsa-miR-524-3p	-	-				-	-				-	-
		hsa-miR-524-5p	-	-				-	-				-	-
		hsa-miR-525-3p	-	-				-	-				-	-
		hsa-miR-525-5p	-	-				-	-				hsa-miR-525-5p	0.458837
		hsa-miR-526a	-	-				-	-				hsa-miR-526a	0.551008
		hsa-miR-526b-3p	-	-				-	-				-	-
		hsa-miR-526b-5p	-	-				-	-				hsa-miR-526b-5p	0.359006
		hsa-miR-527	-	-				-	-				-	-
			-	-				-	-				-	-
mir-154	33	hsa-miR-1185-5p	-	-	4	0.323396		-	-	2	0.228423		-	-	0.344477	2
		hsa-miR-154-5p	hsa-miR-154-5p	0.451612				-	-				-	-
		hsa-miR-300	-	-				-	-				-	-
		hsa-miR-323a-5p	-	-				-	-				-	-
		hsa-miR-369-5p	-	-				-	-				-	-
		hsa-miR-377-5p	-	-				-	-				-	-
		hsa-miR-381-5p	-	-				-	-				-	-
		hsa-miR-382-5p	hsa-miR-382-5p	0.224614				-	-				-	-
		hsa-miR-409-5p	hsa-miR-409-5p	0.358777				-	-				-	-
		hsa-miR-410-5p	-	-				-	-				-	-
		hsa-miR-487a-5p	-	-				-	-				-	-
		hsa-miR-487b-5p	-	-				-	-				hsa-miR-487b-5p	0.530076
		hsa-miR-494-5p	-	-				-	-				-	-
		hsa-miR-496	-	-				-	-				-	-
		hsa-miR-539-5p	-	-				-	-				-	-
		hsa-miR-655-5p	-	-				-	-				-	-
		hsa-miR-656-5p	-	-				-	-				-	-
		hsa-miR-1185-1-3p	-	-				-	-				-	-
		hsa-miR-1185-2-3p	-	-				-	-				-	-
		hsa-miR-154-3p	-	-				-	-				-	-
		hsa-miR-323a-3p	-	-				-	-				-	-
		hsa-miR-369-3p	-	-				-	-				-	-
		hsa-miR-377-3p	-	-				-	-				-	-
		hsa-miR-381-3p	-	-				-	-				-	-
		hsa-miR-382-3p	-	-				-	-				-	-
		hsa-miR-409-3p	hsa-miR-409-3p	0.258582				-	-				-	-
		hsa-miR-410-3p	-	-				-	-				-	-
		hsa-miR-487a-3p	-	-				hsa-miR-487a-3p	0.248017				-	-
		hsa-miR-487b-3p	-	-				hsa-miR-487b-3p	0.208828				-	-
		hsa-miR-494-3p	-	-				-	-				hsa-miR-494-3p	0.158878
		hsa-miR-539-3p	-	-				-	-				-	-
		hsa-miR-655-3p	-	-				-	-				-	-
		hsa-miR-656-3p	-	-				-	-				-	-
mir-506	24	hsa-miR-506-5p	-	-	1	0.377085		-	-	0	#DIV/0!		-	-	0.57932	4
		hsa-miR-506-3p	-	-				-	-				-	-
		hsa-miR-507	-	-				-	-				-	-
		hsa-miR-508-3p	-	-				-	-				-	-
		hsa-miR-508-5p	-	-				-	-				hsa-miR-508-5p	0.346006
		hsa-miR-509-3-5p	-	-				-	-				-	-
		hsa-miR-509-3p	-	-				-	-				-	-
		hsa-miR-509-5p	-	-				-	-				-	-
		hsa-miR-510-3p	-	-				-	-				-	-
		hsa-miR-510-5p	-	-				-	-				-	-
		hsa-miR-511-3p	-	-				-	-				-	-
		hsa-miR-511-5p	-	-				-	-				-	-
		hsa-miR-512-3p	hsa-miR-512-3p	0.377085				-	-				-	-
		hsa-miR-512-5p	-	-				-	-				-	-
		hsa-miR-513a-3p	-	-				-	-				-	-
		hsa-miR-513a-5p	-	-				-	-				hsa-miR-513a-5p	0.730728
		hsa-miR-513b-3p	-	-				-	-				-	-
		hsa-miR-513b-5p	-	-				-	-				hsa-miR-513b-5p	0.724402
		hsa-miR-513c-3p	-	-				-	-				-	-
		hsa-miR-513c-5p	-	-				-	-				hsa-miR-513c-5p	0.516144
		hsa-miR-514a-3p	-	-				-	-				-	-
		hsa-miR-514a-5p	-	-				-	-				-	-
		hsa-miR-514b-3p	-	-				-	-				-	-
		hsa-miR-514b-5p	-	-				-	-				-	-
			-	-				-	-				-	-
let-7	20	hsa-let-7a-5p	hsa-let-7a-5p	0.181664	4	0.264279		-	-	0	#DIV/0!		-	-	0.429688	4
		hsa-let-7a-2-3p	-	-				-	-				-	-
		hsa-let-7a-3p	-	-				-	-				-	-
		hsa-let-7b-3p	-	-				-	-				hsa-let-7b-3p	0.450243
		hsa-let-7b-5p	hsa-let-7b-5p	0.376973				-	-				-	-
		hsa-let-7c-3p	-	-				-	-				-	-
		hsa-let-7c-5p	hsa-let-7c-5p	0.0530066				-	-				-	-
		hsa-let-7d-3p	-	-				-	-				-	-
		hsa-let-7d-5p	hsa-let-7d-5p	0.445471				-	-				-	-
		hsa-let-7e-3p	-	-				-	-				-	-
		hsa-let-7e-5p	-	-				-	-				-	-
		hsa-let-7f-1-3p	-	-				-	-				hsa-let-7f-1-3p	0.520132
		hsa-let-7f-2-3p	-	-				-	-				-	-
		hsa-let-7f-5p	-	-				-	-				-	-
		hsa-let-7g-3p	-	-				-	-				hsa-let-7g-3p	0.315098
		hsa-let-7g-5p	-	-				-	-				-	-
		hsa-let-7i-3p	-	-				-	-				-	-
		hsa-let-7i-5p	-	-				-	-				hsa-let-7i-5p	0.433278
		hsa-miR-98-3p	-	-				-	-				-	-
		hsa-miR-98-5p	-	-				-	-				-	-
			-	-				-	-				-	-
mir-17	16	hsa-miR-106a-5p	-	-	0	#DIV/0!		-	-	4	0.155113		-	-	#DIV/0!	0
		hsa-miR-106b-5p	-	-				-	-				-	-
		hsa-miR-17-5p	-	-				-	-				-	-
		hsa-miR-18a-5p	-	-				hsa-miR-18a-5p	0.119337				-	-
		hsa-miR-18b-5p	-	-				-	-				-	-
		hsa-miR-20a-5p	-	-				-	-				-	-
		hsa-miR-20b-5p	-	-				-	-				-	-
		hsa-miR-93-5p	-	-				-	-				-	-
		hsa-miR-106a-3p	-	-				-	-				-	-
		hsa-miR-106b-3p	-	-				hsa-miR-106b-3p	0.12743				-	-
		hsa-miR-17-3p	-	-				-	-				-	-
		hsa-miR-18a-3p	-	-				hsa-miR-18a-3p	0.164738				-	-
		hsa-miR-18b-3p	-	-				-	-				-	-
		hsa-miR-20a-3p	-	-				-	-				-	-
		hsa-miR-20b-3p	-	-				-	-				-	-
		hsa-miR-93-3p	-	-				hsa-miR-93-3p	0.208946				-	-
			-	-				-	-				-	-
mir-10	15	hsa-miR-100-5p	-	-	0	#DIV/0!		hsa-miR-100-5p	0.200542	9	0.20533		-	-	#DIV/0!	0
		hsa-miR-10a-5p	-	-				hsa-miR-10a-5p	0.426607				-	-
		hsa-miR-10b-5p	-	-				-	-				-	-
		hsa-miR-125a-5p	-	-				hsa-miR-125a-5p	0.14865				-	-
		hsa-miR-125b-5p	-	-				hsa-miR-125b-5p	0.201506				-	-
		hsa-miR-99a-5p	-	-				hsa-miR-99a-5p	0.210942				-	-
		hsa-miR-99b-5p	-	-				hsa-miR-99b-5p	0.0650075				-	-
		hsa-miR-100-3p	-	-				-	-				-	-
		hsa-miR-10a-3p	-	-				-	-				-	-
		hsa-miR-10b-3p	-	-				-	-				-	-
		hsa-miR-125a-3p	-	-				hsa-miR-125a-3p	0.156944				-	-
		hsa-miR-125b-1-3p	-	-				hsa-miR-125b-1-3p	0.288102				-	-
		hsa-miR-125b-2-3p	-	-				-	-				-	-
		hsa-miR-99a-3p	-	-				-	-				-	-
		hsa-miR-99b-3p	-	-				hsa-miR-99b-3p	0.149671				-	-
			-	-				-	-				-	-
mir-30	11	hsa-miR-30a-5p	-	-	0	#DIV/0!		-	-	2	0.163883		-	-	0.405099	1
		hsa-miR-30b-5p	-	-				-	-				-	-
		hsa-miR-30c-5p	-	-				-	-				-	-
		hsa-miR-30d-5p	-	-				-	-				-	-
		hsa-miR-30e-5p	-	-				-	-				-	-
		hsa-miR-30a-3p	-	-				-	-				-	-
		hsa-miR-30b-3p	-	-				hsa-miR-30b-3p	0.212509				-	-
		hsa-miR-30c-1-3p	-	-				-	-				hsa-miR-30c-1-3p	0.405099
		hsa-miR-30c-2-3p	-	-				hsa-miR-30c-2-3p	0.115257				-	-
		hsa-miR-30d-3p	-	-				-	-				-	-
		hsa-miR-30e-3p	-	-				-	-				-	-
			-	-				-	-				-	-
mir-181	10	hsa-miR-181a-5p	-	-	0	#DIV/0!		hsa-miR-181a-5p	0.115328	3	0.15374		-	-	0.602815	1
		hsa-miR-181b-5p	-	-				hsa-miR-181b-5p	0.144556				-	-
		hsa-miR-181c-5p	-	-				-	-				-	-
		hsa-miR-181d-5p	-	-				-	-				-	-
		hsa-miR-181a-3p	-	-				-	-				-	-
		hsa-miR-181a-2-3p	-	-				hsa-miR-181a-2-3p	0.201335				-	-
		hsa-miR-181b-3p	-	-				-	-				-	-
		hsa-miR-181b-2-3p	-	-				-	-				-	-
		hsa-miR-181c-3p	-	-				-	-				-	-
		hsa-miR-181d-3p	-	-				-	-				hsa-miR-181d-3p	0.602815
			-	-				-	-				-	-
			-	-				-	-				-	-
mir-302	9	hsa-miR-302a-5p	hsa-miR-302a-5p	0.468004	4	0.439692		-	-	0	#DIV/0!		-	-	#DIV/0!	0
		hsa-miR-302b-5p	-	-				-	-				-	-
		hsa-miR-302c-5p	hsa-miR-302c-5p	0.500516				-	-				-	-
		hsa-miR-302d-5p	hsa-miR-302d-5p	0.495663				-	-				-	-
		hsa-miR-302f	-	-				-	-				-	-
		hsa-miR-302a-3p	-	-				-	-				-	-
		hsa-miR-302b-3p	-	-				-	-				-	-
		hsa-miR-302c-3p	-	-				-	-				-	-
		hsa-miR-302d-3p	hsa-miR-302d-3p	0.294587				-	-				-	-
			-	-				-	-				-	-
mir-8	9	hsa-miR-141-5p	-	-	1	0.263543		-	-	0	#DIV/0!		-	-	0.263589	1
		hsa-miR-200a-5p	-	-				-	-				hsa-miR-200a-5p	0.263589
		hsa-miR-200b-5p	-	-				-	-				-	-
		hsa-miR-200c-5p	-	-				-	-				-	-
		hsa-miR-429	-	-				-	-				-	-
		hsa-miR-141-3p	-	-				-	-				-	-
		hsa-miR-200a-3p	-	-				-	-				-	-
		hsa-miR-200b-3p	-	-				-	-				-	-
		hsa-miR-200c-3p	hsa-miR-200c-3p	0.263543				-	-				-	-
			-	-				-	-				-	-
mir-15	9	hsa-miR-15a-5p	-	-	0	#DIV/0!		-	-	0	#DIV/0!		-	-	0.561292	1
		hsa-miR-15b-5p	-	-				-	-				-	-
		hsa-miR-16-5p	-	-				-	-				-	-
		hsa-miR-195-5p	-	-				-	-				-	-
		hsa-miR-15a-3p	-	-				-	-				hsa-miR-15a-3p	0.561292
		hsa-miR-15b-3p	-	-				-	-				-	-
		hsa-miR-16-1-3p	-	-				-	-				-	-
		hsa-miR-16-2-3p	-	-				-	-				-	-
		hsa-miR-195-3p	-	-				-	-				-	-
			-	-				-	-				-	-
mir-379	9	hsa-miR-1197	-	-	2	0.374622		-	-	0	#DIV/0!		-	-	#DIV/0!	0
		hsa-miR-379-5p	hsa-miR-379-5p	0.199609				-	-				-	-
		hsa-miR-380-5p	-	-				-	-				-	-
		hsa-miR-411-5p	-	-				-	-				-	-
		hsa-miR-758-5p	-	-				-	-				-	-
		hsa-miR-379-3p	-	-				-	-				-	-
		hsa-miR-380-3p	-	-				-	-				-	-
		hsa-miR-411-3p	-	-				-	-				-	-
		hsa-miR-758-3p	hsa-miR-758-3p	0.549635				-	-				-	-
			-	-				-	-				-	-
mir-500	8	hsa-miR-500a-5p	hsa-miR-500a-5p	0.0356761	6	0.0638054		-	-	0	#DIV/0!		-	-	#DIV/0!	0
		hsa-miR-500b-5p	-	-				-	-				-	-
		hsa-miR-501-5p	hsa-miR-501-5p	0.0663969				-	-				-	-
		hsa-miR-502-5p	-	-				-	-				-	-
		hsa-miR-500a-3p	hsa-miR-500a-3p	0.0573688				-	-				-	-
		hsa-miR-500b-3p	hsa-miR-500b-3p	0.077002				-	-				-	-
		hsa-miR-501-3p	hsa-miR-501-3p	0.0740674				-	-				-	-
		hsa-miR-502-3p	hsa-miR-502-3p	0.0723213				-	-				-	-
			-	-				-	-				-	-
mir-130	8	hsa-miR-130a-5p	-	-	0	#DIV/0!		-	-	1	0.186623		-	-	#DIV/0!	0
		hsa-miR-130b-5p	-	-				-	-				-	-
		hsa-miR-301a-5p	-	-				-	-				-	-
		hsa-miR-301b-5p	-	-				-	-				-	-
		hsa-miR-130a-3p	-	-				-	-				-	-
		hsa-miR-130b-3p	-	-				hsa-miR-130b-3p	0.186623				-	-
		hsa-miR-301a-3p	-	-				-	-				-	-
		hsa-miR-301b-3p	-	-				-	-				-	-
mir-3689	8	hsa-miR-3689a-5p	-	-	0	#DIV/0!		-	-	0	#DIV/0!		-	-	#DIV/0!	0
		hsa-miR-3689b-5p	-	-				-	-				-	-
		hsa-miR-3689c	-	-				-	-				-	-
		hsa-miR-3689d	-	-				-	-				-	-
		hsa-miR-3689e	-	-				-	-				-	-
		hsa-miR-3689f	-	-				-	-				-	-
		hsa-miR-3689a-3p	-	-				-	-				-	-
		hsa-miR-3689b-3p	-	-				-	-				-	-
			-	-				-	-				-	-
mir-25	7	hsa-miR-25-5p	-	-	0	#DIV/0!		hsa-miR-25-5p	0.170512	3	0.225865		-	-	0.191896	1
		hsa-miR-92a-1-5p	-	-				hsa-miR-92a-1-5p	0.314995				-	-
		hsa-miR-92a-2-5p	-	-				-	-				-	-
		hsa-miR-92b-5p	-	-				-	-				hsa-miR-92b-5p	0.191896
		hsa-miR-25-3p	-	-				-	-				-	-
		hsa-miR-92a-3p	-	-				-	-				-	-
		hsa-miR-92b-3p	-	-				hsa-miR-92b-3p	0.192088				-	-
			-	-				-	-				-	-
mir-368	7	hsa-miR-376a-5p	-	-	0	#DIV/0!		-	-	0	#DIV/0!		-	-	#DIV/0!	0
		hsa-miR-376a-2-5p	-	-				-	-				-	-
		hsa-miR-376b-5p	-	-				-	-				-	-
		hsa-miR-376c-5p	-	-				-	-				-	-
		hsa-miR-376a-3p	-	-				-	-				-	-
		hsa-miR-376b-3p	-	-				-	-				-	-
		hsa-miR-376c-3p	-	-				-	-				-	-
			-	-				-	-				-	-
mir-29	7	hsa-miR-29a-5p	-	-	1	0.457955		-	-	1	0.496309		-	-	#DIV/0!	0
		hsa-miR-29b-1-5p	-	-				hsa-miR-29b-1-5p	0.496309				-	-
		hsa-miR-29b-2-5p	hsa-miR-29b-2-5p	0.457955				-	-				-	-
		hsa-miR-29c-5p	-	-				-	-				-	-
		hsa-miR-29a-3p	-	-				-	-				-	-
		hsa-miR-29b-3p	-	-				-	-				-	-
		hsa-miR-29c-3p	-	-				-	-				-	-
mir-743	7	hsa-miR-888-5p	-	-	0	#DIV/0!		-	-	0	#DIV/0!		-	-	0.0946492	1
		hsa-miR-890	-	-				-	-				-	-
		hsa-miR-892a	-	-				-	-				-	-
		hsa-miR-892b	-	-				-	-				-	-
		hsa-miR-892c-5p	-	-				-	-				-	-
		hsa-miR-888-3p	-	-				-	-				-	-
		hsa-miR-892c-3p	-	-				-	-				hsa-miR-892c-3p	0.0946492
			-	-				-	-				-	-
mir-34	6	hsa-miR-34a-5p	-	-	0	#DIV/0!		hsa-miR-34a-5p	0.0747936	1	0.0747936		-	-	#DIV/0!	0
		hsa-miR-34b-5p	-	-				-	-				-	-
		hsa-miR-34c-5p	-	-				-	-				-	-
		hsa-miR-34a-3p	-	-				-	-				-	-
		hsa-miR-34b-3p	-	-				-	-				-	-
		hsa-miR-34c-3p	-	-				-	-				-	-
			-	-				-	-				-	-
mir-148	6	hsa-miR-148a-5p	-	-	0	#DIV/0!		-	-	1	0.173201		-	-	#DIV/0!	0
		hsa-miR-148b-5p	-	-				-	-				-	-
		hsa-miR-152-5p	-	-				-	-				-	-
		hsa-miR-148a-3p	-	-				-	-				-	-
		hsa-miR-148b-3p	-	-				-	-				-	-
		hsa-miR-152-3p	-	-				hsa-miR-152-3p	0.173201				-	-
			-	-				-	-				-	-
mir-95	6	hsa-miR-1264	-	-	1	0.0611742		-	-	0	#DIV/0!		-	-	#DIV/0!	0
		hsa-miR-421	hsa-miR-421	0.0611742				-	-				-	-
		hsa-miR-545-5p	-	-				-	-				-	-
		hsa-miR-95-5p	-	-				-	-				-	-
		hsa-miR-545-3p	-	-				-	-				-	-
		hsa-miR-95-3p	-	-				-	-				-	-
			-	-				-	-				-	-
mir-290	6	hsa-miR-371a-5p	hsa-miR-371a-5p	0.292448	2	0.403176		-	-	1	0.106216		-	-	0.287131	1
		hsa-miR-371b-5p	-	-				-	-				hsa-miR-371b-5p	0.287131
		hsa-miR-372-5p	-	-				hsa-miR-372-5p	0.106216				-	-
		hsa-miR-371a-3p	hsa-miR-371a-3p	0.513904				-	-				-	-
		hsa-miR-371b-3p	-	-				-	-				-	-
		hsa-miR-372-3p	-	-				-	-				-	-
			-	-				-	-				-	-
mir-188	6	hsa-miR-188-5p	-	-	3	0.0617872		-	-	0	#DIV/0!		-	-	#DIV/0!	0
		hsa-miR-532-5p	hsa-miR-532-5p	0.0394526				-	-				-	-
		hsa-miR-660-5p	hsa-miR-660-5p	0.0683933				-	-				-	-
		hsa-miR-188-3p	-	-				-	-				-	-
		hsa-miR-532-3p	hsa-miR-532-3p	0.0775156				-	-				-	-
		hsa-miR-660-3p	-	-				-	-				-	-
			-	-				-	-				-	-
mir-374	6	hsa-miR-374a-5p	-	-	0	#DIV/0!		-	-	0	#DIV/0!		-	-	#DIV/0!	0
		hsa-miR-374b-5p	-	-				-	-				-	-
		hsa-miR-374c-5p	-	-				-	-				-	-
		hsa-miR-374a-3p	-	-				-	-				-	-
		hsa-miR-374b-3p	-	-				-	-				-	-
		hsa-miR-374c-3p	-	-				-	-				-	-
			-	-				-	-				-	-
mir-1273	6	hsa-miR-1273a	-	-	0	#DIV/0!		-	-	0	#DIV/0!		-	-	0.418714	2
		hsa-miR-1273d	-	-				-	-				-	-
		hsa-miR-1273e	-	-				-	-				hsa-miR-1273e	0.428945
		hsa-miR-1273f	-	-				-	-				hsa-miR-1273f	0.408482
		hsa-miR-1273g-5p	-	-				-	-				-	-
		hsa-miR-1273g-3p	-	-				-	-				-	-
			-	-				-	-				-	-
mir-28	5	hsa-miR-151a-5p	hsa-miR-151a-5p	0.0689997	5	0.0978058		-	-	0	#DIV/0!		-	-	#DIV/0!	0
		hsa-miR-151b	hsa-miR-151b	0.095195				-	-				-	-
		hsa-miR-28-5p	hsa-miR-28-5p	0.101274				-	-				-	-
		hsa-miR-151a-3p	hsa-miR-151a-3p	0.129304				-	-				-	-
		hsa-miR-28-3p	hsa-miR-28-3p	0.0942563				-	-				-	-
			-	-				-	-				-	-
mir-219	5	hsa-miR-219a-5p	-	-	0	#DIV/0!		-	-	0	#DIV/0!		-	-	0.775085	1
		hsa-miR-219b-5p	-	-				-	-				-	-
		hsa-miR-219a-1-3p	-	-				-	-				-	-
		hsa-miR-219a-2-3p	-	-				-	-				hsa-miR-219a-2-3p	0.775085
		hsa-miR-219b-3p	-	-				-	-				-	-
			-	-				-	-				-	-
mir-449	5	hsa-miR-449a	-	-	0	#DIV/0!		-	-	0	#DIV/0!		-	-	#DIV/0!	0
		hsa-miR-449b-5p	-	-				-	-				-	-
		hsa-miR-449c-5p	-	-				-	-				-	-
		hsa-miR-449b-3p	-	-				-	-				-	-
		hsa-miR-449c-3p	-	-				-	-				-	-
			-	-				-	-				-	-
mir-329	5	hsa-miR-329-5p	-	-	0	#DIV/0!		-	-	1	0.344777		-	-	#DIV/0!	0
		hsa-miR-495-5p	-	-				-	-				-	-
		hsa-miR-543	-	-				hsa-miR-543	0.344777				-	-
		hsa-miR-329-3p	-	-				-	-				-	-
		hsa-miR-495-3p	-	-				-	-				-	-
			-	-				-	-				-	-
mir-19	5	hsa-miR-19a-5p	-	-	0	#DIV/0!		-	-	0	#DIV/0!		-	-	#DIV/0!	0
		hsa-miR-19b-1-5p	-	-				-	-				-	-
		hsa-miR-19b-2-5p	-	-				-	-				-	-
		hsa-miR-19a-3p	-	-				-	-				-	-
		hsa-miR-19b-3p	-	-				-	-				-	-
			-	-				-	-				-	-
mir-378	5	hsa-miR-378a-5p	-	-	1	0.124553		-	-	0	#DIV/0!		-	-	#DIV/0!	0
		hsa-miR-378b	-	-				-	-				-	-
		hsa-miR-378d	-	-				-	-				-	-
		hsa-miR-378e	-	-				-	-				-	-
		hsa-miR-378a-3p	hsa-miR-378a-3p	0.124553				-	-				-	-
			-	-				-	-				-	-
mir-550	5	hsa-miR-550a-5p	-	-	0	#DIV/0!		-	-	0	#DIV/0!		hsa-miR-550a-5p	0.200807	0.200807	1
		hsa-miR-550a-3-5p	-	-				-	-				-	-
		hsa-miR-550a-3p	-	-				-	-				-	-
		hsa-miR-550b-2-5p	-	-				-	-				-	-
		hsa-miR-550b-3p	-	-				-	-				-	-
			-	-				-	-				-	-
mir-450	5	hsa-miR-450a-5p	-	-	0	#DIV/0!		-	-	0	#DIV/0!		-	-	#DIV/0!	0
		hsa-miR-450b-5p	-	-				-	-				-	-
		hsa-miR-450a-1-3p	-	-				-	-				-	-
		hsa-miR-450a-2-3p	-	-				-	-				-	-
		hsa-miR-450b-3p	-	-				-	-				-	-
			-	-				-	-				-	-
mir-320	5	hsa-miR-320a	-	-	0	#DIV/0!		-	-	3	0.0655152		-	-	#DIV/0!	0
		hsa-miR-320b	-	-				hsa-miR-320b	0.0698079				-	-
		hsa-miR-320c	-	-				hsa-miR-320c	0.0685037				-	-
		hsa-miR-320d	-	-				hsa-miR-320d	0.0582339				-	-
		hsa-miR-320e	-	-				-	-				-	-
			-	-				-	-				-	-
mir-26	5	hsa-miR-26a-5p	hsa-miR-26a-5p	0.0358619	2	0.220852		-	-	0	#DIV/0!		-	-	#DIV/0!	0
		hsa-miR-26b-5p	hsa-miR-26b-5p	0.405842				-	-				-	-
		hsa-miR-26a-1-3p	-	-				-	-				-	-
		hsa-miR-26a-2-3p	-	-				-	-				-	-
		hsa-miR-26b-3p	-	-				-	-				-	-
